# Master corepressor inactivation through multivalent SLiM-induced polymerization mediated by the oncogene suppressor RAI2

**DOI:** 10.1101/2023.06.16.545227

**Authors:** Nishit Goradia, Stefan Werner, Edukondalu Mullapudi, Sarah Greimeier, Lina Merkens, Andras Lang, Haydyn Mertens, Aleksandra Węglarz, Simon Sander, Grzegorz Chojnowski, Harriet Wikman, Oliver Ohlenschläger, Gunhild von Amsberg, Klaus Pantel, Matthias Wilmanns

**Affiliations:** European Molecular Biology Laboratory, Hamburg Unit, Notkestrasse 85, 22607 Hamburg, Germany; University Medical Center Hamburg-Eppendorf, Department of Tumor Biology, University Cancer Center Hamburg, Martinistrasse 52, 20246 Hamburg, Germany; University Medical Center Hamburg-Eppendorf, Mildred Scheel Cancer Career Center HaTriCS4, Martinistrasse 52, 20246 Hamburg, Germany; Leibniz Institute on Aging, Fritz-Lipmann-Institute, Beutenbergstraße 11, 07745 Jena, Germany; Martini Clinic, Martinistrasse 52, 20246 Hamburg, Germany; University Medical Center Hamburg-Eppendorf, Department of Hematology and Oncology, Hamburg, Germany; University Medical Center Hamburg-Eppendorf, Martinistrasse 52, 20246 Hamburg, Germany

## Abstract

While the elucidation of regulatory mechanisms of folded proteins is facilitated due to their amenability to high-resolution structural characterization, investigation of these mechanisms in disordered proteins is more challenging due to their structural heterogeneity, which can be captured by a variety of biophysical approaches. Here, we used the transcriptional master corepressor CtBP, which binds the putative metastasis suppressor RAI2 through repetitive SLiMs, as a model system. Using cryo-electron microscopy embedded in an integrative structural biology approach, we show that RAI2 unexpectedly induces CtBP polymerization through filaments of stacked tetrameric CtBP layers. These filaments lead to RAI2-mediated CtBP nuclear foci and relieve its corepressor function in RAI2-expressing cancer cells. The impact of RAI2-mediated CtBP loss-of-function is illustrated by the analysis of a diverse cohort of prostate cancer patients, which reveals a substantial decrease in RAI2 in advanced treatment-resistant cancer subtypes. As RAI2-like SLiM motifs are found in a wide range of organisms, including pathogenic viruses, our findings serve as a paradigm for diverse functional effects through multivalent interaction-mediated polymerization by disordered proteins in healthy and diseased conditions. The specific properties of these repeated interactions open up new therapeutic opportunities.
