## Supplementary Data 1 for "Master corepressor inactivation through multivalent SLiM-induced polymerization mediated by the oncogene suppressor RAI2"

### Sheet: Sheet1
Sample	RAI2(WT, 303-465)	RAI2(M1, 303-465)	RAI2(M2, 303-465)
Accession codes (SASBDB)	SASDQ46	SASDQ56	SASDQ66
Sample volume	40 ml
Sample Conc. (mg/ml)	10.6	0.35	0.35
Instrument	PETRA III P12, EMBL/DESY, Hamburg
Exposure time, number of exposures	8 s (40 x 0.20 s)
X-ray wavelength	0.124 nm
Sample-to-detector distance	3.0 m
Primary data	PRIMUS (ATSAS 2.8.3)
analysis
Guinier I(0), cm-1	0.011 ± 0.001	0.005 ± 0.001	0.004 ± 0.001
Rg (nm)	4.15 ± 0.02	4.23 ± 0.11	4.22 ± 0.11
q-range (nm-1)	0.0012-0.0031	0.0009-0.0031	0.0009-0.0029
P(r) analysis
I(0) (cm-1)	0.010 ± 0.001	0.004 ± 0.001	0.004 ± 0.001
Rg (POR, nm)	4.30 ± 0.01	4.25 ± 0.1	4.22 ± 0.1
Dmax (nm)	14.5 ± 0.5	14.5 ± 0.5	14.5 ± 0.5
q-range (nm-1)	0.0012-0.0172	0.0009-0.0144	0.0009-0.0144
c2 (CORMAP P value)	0.9 (0.73)	1.0 (0.56)	1.0 (0.62)
Porod volume (Vp) (nm3)	557.34	541.2	553.86
MW analysis
Mr from I(0) (kDa) (ratio to predicted value	15.491 (0.9)	17.814 (1.0)	17.553 (1.0)
Mr from Vp (kDa) (ratio to predicted value)	34.834 (2.0)	34.364 (2.0)	34.616 (2.0)
