## Supplementary Data 2 for "Master corepressor inactivation through multivalent SLiM-induced polymerization mediated by the oncogene suppressor RAI2"

### Sheet: Sheet1
Sample	RAI2(WT, 303-362)	RAI2(M1, 303-362)	RAI2(M2, 303,362)
Accession codes (SASBDB)	SASDQZ5	SASDQ26	SASDQ36
Sample volume	40 ml
Sample Conc. (mg/ml)	7.6	5.8	5.6
Instrument	PETRA III P12, EMBL/DESY, Hamburg
Exposure time, number of exposures	8 s (40 x 0.20 s)
X-ray wavelength	0.124 nm
Sample-to-detector distance	3.0 m
Primary data	PRIMUS (ATSAS 2.8.3)
analysis
Guinier I(0), cm-1	0.035 ± 0.001	0.027 ± 0.001	0.026 ± 0.001
Rg (nm)	2.40 ± 0.01	2.33 ± 0.02	2.44 ± 0.09
q-range (nm-1)	0.0017-0.0025	0.0014-0.0056	0.0012-0.0046
P(r) analysis
I(0) (cm-1)	0.036 ± 0.001	0.027 ± 0.001	0.026 ± 0.004
Rg (POR, nm)	2.57 ± 0.01	2.48 ± 0.01	2.56 ± 0.09
Dmax (nm)	10 ± 0.5	9.5 ± 0.5	10 ± 0.5
q-range (nm-1)	0.0017-0.0279	0.0014-0.0343	0.0012-0.0335
c2 (CORMAP P value)	1.2 (0.68)	1.0 (0.60)	1.1 (0.64)
Porod volume (Vp) (nm3)	115	101.31	110.56
MW analysis
Mr from I(0) (kDa) (ratio to predicted value	6.895 (1.0)	6.947 (1.0)	6.927 (1.0)
Mr from Vp (kDa) (ratio to predicted value)	7.188 (1.0)	6.332 (0.9)	6.910 (1.0)
