## Supplementary Data 3 for "Master corepressor inactivation through multivalent SLiM-induced polymerization mediated by the oncogene suppressor RAI2"

### Sheet: Sheet1
WT	15N	1H	M2	15N	1H	M1	15N	1H
M	118,54	8,56	M	118,58	8,57	M	118,58	8,57
D	121,43	8,20	D	121,43	8,20	D	121,43	8,19
S303	116,80	8,32	S303	116,80	8,32	S303	116,82	8,32
R304	122,24	8,31	R304	122,24	8,32	R304	122,24	8,31
H305	n.a.	n.a.	H305	n.a.	n.a.	H305	n.a.	n.a.
T306	116,40	8,06	T306	116,40	8,06	T306	116,39	8,05
V307	123,58	8,20	V307	123,57	8,19	V307	123,57	8,19
I308	125,79	8,26	I308	125,78	8,25	I308	125,78	8,25
K309	126,59	8,42	K309	126,58	8,42	K309	126,58	8,42
M310	123,27	8,57	M310	123,27	8,57	M310	123,25	8,57
G311	111,14	8,61	G311	111,14	8,61	G311	111,12	8,61
S312	115,80	8,28	S312	115,80	8,28	S312	115,80	8,29
E313	122,67	8,79	E313	122,68	8,79	E313	122,75	8,80
N314	118,55	8,39	N314	118,56	8,38	N314	118,59	8,39
E315	121,49	8,27	E315	121,51	8,27	E315	121,53	8,28
A316	124,40	8,24	A316	124,39	8,24	A316	124,26	8,24
L317	121,33	8,05	L317	121,32	8,05	L317	121,17	8,04
D318	121,17	8,27	D318	121,17	8,27	D318	120,57	8,21
L319	123,72	8,32	L319	123,71	8,32	A319	123,96	8,13
S320	116,07	8,36	S320	116,07	8,36	A320	121,39	8,14
M321	121,07	8,10	M321	121,07	8,09	M321	117,89	8,04
K322	121,46	8,08	K322	121,45	8,07	K322	121,30	8,07
S323	116,41	8,18	S323	116,40	8,18	S323	116,23	8,13
V324	122,01	8,02	V324	121,99	8,01	V324	122,01	7,99
P325	n.a.	n.a.	P325	n.a.	n.a.	P325	n.a.	n.a.
W326	119,01	7,66	W326	118,98	7,66	W326	119,03	7,66
L327	123,90	7,69	L327	123,88	7,69	L327	123,90	7,69
K328	122,68	8,12	K328	122,68	8,12	K328	122,66	8,11
A329	125,58	8,30	A329	125,57	8,30	A329	125,55	8,29
G330	108,66	8,39	G330	108,66	8,39	G330	108,65	8,39
E331*	120,62	8,12	E331	120,62	8,12	E331	120,62	8,12
V332	121,03	8,24	V332	121,02	8,24	V332	121,02	8,24
S333	121,41	8,41	S333	121,39	8,41	S333	121,40	8,41
P334	n.a.	n.a.	P334	n.a.	n.a.	P334	n.a.	n.a.
P335	n.a.	n.a.	P335	n.a.	n.a.	P335	n.a.	n.a.
I336	120,44	8,08	I336	120,42	8,08	I336	120,43	8,08
F337	124,66	8,32	F337	124,63	8,32	F337	124,64	8,32
Q338	123,34	8,27	Q338	123,31	8,27	Q338	123,33	8,27
E339	123,06	8,49	E339	123,03	8,49	E339	123,06	8,49
D340	121,52	8,43	D340	121,59	8,43	D340	121,52	8,42
A341	124,94	8,21	A341	124,92	8,23	A341	124,93	8,21
A342	122,46	8,22	A342	122,46	8,22	A342	122,46	8,22
L343	121,02	7,99	L343	121,14	8,04	L343	121,02	7,99
D344	121,24	8,24	D344	120,80	8,20	D344	121,25	8,24
L345	123,83	8,32	A345	124,58	8,19	L345	123,84	8,32
S346	116,33	8,40	A346	121,96	8,20	S346	116,34	8,40
V347	120,98	7,81	V347	118,45	7,85	V347	120,97	7,81
A348	126,06	8,15	A348	125,69	8,15	A348	126,05	8,15
A349	121,88	8,05	A349	121,63	8,02	A349	121,88	8,05
H350	117,59	8,08	H350	117,62	8,06	H350	117,60	8,08
R351	122,23	8,14	R351	122,01	8,13	R351	122,23	8,14
K352	123,16	8,39	K352	122,89	8,34	K352	123,16	8,39
S353	117,41	8,34	S353	117,28	8,31	S353	117,43	8,33
E354	124,11	8,36	E354	124,09	8,34	E354	124,11	8,36
P355	n.a.	n.a.	P355	n.a.	n.a.	P355	n.a.	n.a.
P356	n.a.	n.a.	P356	n.a.	n.a.	P356	n.a.	n.a.
P357	n.a.	n.a.	P357	n.a.	n.a.	P357	n.a.	n.a.
E358	120,74	8,62	E358	120,74	8,62	E358	120,74	8,61
T359	115,94	8,15	T359	115,94	8,15	T359	115,93	8,14
L360	124,95	8,11	L360	124,95	8,11	L360	124,95	8,11
Y361*	120,62	8,12	Y361	120,62	8,12	Y361	120,62	8,12
D362	126,77	7,90	D362	126,78	7,90	D362	126,78	7,90
