## Supplementary Data 4 for "Master corepressor inactivation through multivalent SLiM-induced polymerization mediated by the oncogene suppressor RAI2"

### Sheet: Sheet1
WT	Normalized Intensity ratio	M2	Normalized Intensity ratio	M1	Normalized Intensity ratio
M	0.528	M	0.346	M	0.512
D	0.333	D	0.115	D	0.284
S303	0.315	S303	0.217	S303	0.338
R304	0.288	R304	0.199	R304	0.339
H305	n.a.	H305	n.a.	H305	n.a.
T306	0.347	T306	0.098	T306	0.409
V307	0.236	V307	0.083	V307	0.229
I308	0.189	I308	0.069	I308	0.231
K309	0.191	K309	0.064	K309	0.241
M310	0.271	M310	0.108	M310	0.223
G311	0.243	G311	0.197	G311	0.579
S312	0.513	S312	0.555	S312	0.843
E313	0.457	E313	0.348	E313	0.541
N314	0.446	N314	0.382	N314	0.795
E315	0.506	E315	0.205	E315	0.842
A316	0.176	A316	0.079	A316	0.31
L317	0.21	L317	0.091	L317	0.343
D318	0.202	D318	0.096	D318	0.321
L319	0.236	L319	0.077	A319	0.305
S320	0.281	S320	0.181	A320	0.311
M321	0.226	M321	0.056	M321	0.337
K322	0.53	K322	0.249	K322	0.346
S323	0.223	S323	0.09	S323	0.331
V324	0.312	V324	0.134	V324	0.307
P325	n.a.	P325	n.a.	P325	n.a.
W326	0.156	W326	0.059	W326	0.145
L327	0.204	L327	0.085	L327	0.228
K328	0.263	K328	0.158	K328	0.251
A329	0.333	A329	0.211	A329	0.27
G330	0.33	G330	0.267	G330	0.333
E331*	0.799	E331	0.821	E331	0.86
V332	0.693	V332	0.615	V332	0.648
S333	0.765	S333	0.553	S333	0.787
P334	n.a.	P334	n.a.	P334	n.a.
P335	n.a.	P335	n.a.	P335	n.a.
I336	0.651	I336	0.571	I336	0.573
F337	0.66	F337	0.622	F337	0.507
Q338	0.607	Q338	0.729	Q338	0.43
E339	0.644	E339	0.799	E339	0.471
D340	0.554	D340	0.833	D340	0.328
A341	0.334	A341	0.703	A341	0.142
A342	0.35	A342	0.716	A342	0.139
L343	0.345	L343	0.699	L343	0.11
D344	0.453	D344	0.745	D344	0.17
L345	0.387	A345	0.651	L345	0.13
S346	0.329	A346	0.649	S346	0.144
V347	0.247	V347	0.487	V347	0.113
A348	0.346	A348	0.485	A348	0.16
A349	0.377	A349	0.699	A349	0.172
H350	0.546	H350	0.53	H350	0.286
R351	0.834	R351	0.522	R351	0.41
K352	0.599	K352	0.513	K352	0.583
S353	0.783	S353	0.518	S353	0.629
E354	0.625	E354	0.5	E354	0.63
P355	n.a.	P355	n.a.	P355	n.a.
P356	n.a.	P356	n.a.	P356	n.a.
P357	n.a.	P357	n.a.	P357	n.a.
E358	0.83	E358	0.888	E358	0.837
T359	0.818	T359	0.798	T359	0.817
L360	0.906	L360	0.911	L360	0.942
Y361*	0.799	Y361	0.821	Y361	0.86
D362	1	D362	1	D362	1
