## Supplementary Data 5 for "Master corepressor inactivation through multivalent SLiM-induced polymerization mediated by the oncogene suppressor RAI2"

### Sheet: Sheet1
Sample	CtBP1(WT)	CtBP1(WT)/RAI2(WT, 303-465)	CtBP1(WT)/RAI2(M1, 303-465)	CtBP1(WT)/RAI2(M2, 303-465)	CtBP1(WT)/RAI2(M1+M2, 303-465)
Accession codes (SASBDB)	SASDQW5	SASDQC6	SASDQD6	SASDQE6	SASDQF6
Sample volume	40 ml
Sample Conc. (mg/ml)	0.4	0.53	0.53	0.36	3.2
Instrument	PETRA III P12, EMBL/DESY, Hamburg
Exposure time, number of exposures	8 s (40 x 0.20 s)
X-ray wavelength	0.124 nm
Sample-to-detector distance	3.0 m
Primary data analysis	PRIMUS (ATSAS 2.8.3)
Guinier I(0), cm-1	0.0415 ± 0.0001	0.100 ± 0.001	0.080 ± 0.001	0.041 ± 0.001	0.071 ± 0.001
Rg (Guinier, nm)	4.30 ± 0.01	7.38 ± 0.05	4.83 ± 0.02	4.83 ± 0.03	5.05 ± 0.01
q-range (nm-1)	0.0010-0.0030	0.0006-0.0017	0.0007-0.0026	0.0008-0.0027	0.0010-0.0026
P(r) analysis	GNOM 5
I(0) (cm-1)	0.0419 ± 0.0003	0.100 ± 0.001	0.081 ± 0.001	0.042 ± 0.001	0.042 ± 0.001
Rg (POR, nm)	4.41 ± 0.02	7.76 ± 0.05	5.03 ± 0.02	4.99 ± 0.03	5.17 ± 0.01
Dmax (nm)	16 ± 0.5	28 ± 0.5	18.5 ± 0.5	18.0 ± 0.5	17.5 ± 0.5
q-range (nm-1)	0.0009-0.0199	0.0006-0.0100	0.0007-0.0100	0.0008-0.0100	0.0010-0.0240
c2 (CORMAP P value)	1.1 (0.86)	1.1 (0.73)	1.1 (0.75)	1.0 (0.71)	1.0 (0.71)
Porod volume (Vp) (nm3)	281.619	977.629	316.38	309.81	387.148
MW analysis
Mr from Vp (kDa) (ratio to predicted value)	176.012 (3.7)	611.019 (9.4)	197.737 (3.0)	193.361 (3.0)	241.968 (3.7)
Atomistic modelling	CORAL rigid body modeling
Starting crystal structure	PDB: 6CDF
Flexible residues	CtBP1: 1-27, 358-440; RAI2: 303-315, 321-341, 347-465
Symmetry, anisometry assumptions	P222, none	P1, none
c2, CORMAP P value	1.02, 0.47	1.7, 0.0
