## Supplementary Data 6 for "Master corepressor inactivation through multivalent SLiM-induced polymerization mediated by the oncogene suppressor RAI2"

### Sheet: Sheet1
Sample	CtBP1(WT)/RAI2 (WT, 303-362)	CtBP1(WT)/RAI2 (M1, 303-362)	CtBP1(WT)/RAI2 (M2, 303-362)	CtBP1(WT)/RAI2 (M1+M2, 303-362)	CtBP1(WT)/RAI2 (D11, 303-362)
Accession codes (SASBDB)	SASDQ76	SASDQ86	SASDQ96	SASDQA6	SASDQB6
Sample volume	40 ml
Sample Conc. (mg/ml)	3.79	4.84	6	5.64	5.58
Instrument	PETRA III P12, EMBL/DESY, Hamburg
Exposure time, number of exposures	8 s (40 x 0.20 s)
X-ray wavelength	0.124 nm
Sample-to-detector distance	3.0 m
Primary data analysis	PRIMUS (ATSAS 2.8.3)
Guinier I(0), cm-1	0.0085 ± 0.001	0.043 ± 0.001	0.036 ± 0.001	0.023 ± 0.001	0.048 ± 0.001
Rg (nm)	7.36 ± 0.09	4.81 ± 0.02	5.54 ± 0.02	4.78 ± 0.04	7.21 ± 0.02
q-range (nm-1)	0.0005-0.0017	0.0006-0.0031	0.0011-0.0031	0.0012-0.0027	0.0005-0.0018
P(r) analysis	GNOM 5
I(0) (cm-1)	0.080 ± 0.001	0.006 ± 0.001	0.030 ± 0.001	0.023 ± 0.001	0.048 ± 0.001
Rg (POR, nm)	7.49 ± 0.06	4.84 ± 0.02	5.12 ± 0.02	4.86 ± 0.01	7.63 ± 0.03
Dmax (nm)	25 ± 0.5	16 ± 0.5	16 ± 0.5	15.5 ± 0.5	28 ± 0.5
q-range (nm-1)	0.0005-0.0285	0.0006-0.0285	0.0011-0.0285	0.0012-0.0285	0.0005-0.00286
c2 (CORMAP P value)	1.1 (0.73)	1.0 (0.85)	1.1 (0.86)	1.0 (0.87)	1.0 (0.7)
Porod volume (Vp) (nm3)	888.889	360.191	395.599	352.006	911.852
MW analysis
Mr from Vp (kDa) (ratio to predicted value)	555.556 (8.5)	230.119 (3.5)	247.249 (3.8)	220.004 (3.4)	569.908 (8.7)
