## Supplementary Data 7 for "Master corepressor inactivation through multivalent SLiM-induced polymerization mediated by the oncogene suppressor RAI2"

### Sheet: Sheet1
Sample ID	Age at sampling	Cq AR	Cq KRT19	Cq RAI2	PC group	CTC detection	RAI2 expression
MK_19.031	NA	15.2248	4.38637	15.5336	AVPC	+	-
PC199	60	4.12336	1.60436	15.5336	AVPC	+	-
PC200	46	4.32158	1.61493	15.5336	AVPC	+	-
PC201	65	4.43891	1.53614	9.75313	AVPC	+	+
PC203	68	15.2248	17.1187	15.5336	AVPC	-	-
PC205	62	5.04123	6.01068	15.5336	AVPC	+	-
PC207	71	15.2248	17.1187	15.5336	AVPC	-	-
PC208	65	4.24149	1.88969	11.3993	AVPC	+	+
PC209	77	2.03945	0.0503704	15.5336	AVPC	+	-
PC210	70	3.52122	0.797424	15.5336	AVPC	+	-
PC214	62	3.39041	7.00861	15.5336	AVPC	+	-
PC215	81	15.2248	5.67848	15.5336	AVPC	+	-
PC217	80	15.2248	12.6591	13.5336	AVPC	+	+
PC218	NA	3.94725	6.56237	15.5336	AVPC	+	-
PC219	NA	6.70759	3.0224	15.5336	AVPC	+	-
PC222	82	15.2248	17.1187	15.5336	AVPC	-	-
PC223	60	5.95658	3.24319	15.5336	AVPC	+	-
PC224	61	4.73538	5.98664	15.5336	AVPC	+	-
PC225	61	15.2248	17.1187	15.5336	AVPC	-	-
PC226	77	2.91085	0.0355213	15.5336	AVPC	+	-
PC229	68	5.94474	3.45952	15.5336	AVPC	+	-
PC230	62	4.49353	7.31668	15.5336	AVPC	+	-
PC231	77	6.66422	8.06188	15.5336	AVPC	+	-
PC232	62	3.01113	6.16013	9.86973	AVPC	+	+
PC233	64	15.2248	7.23407	15.5336	AVPC	+	-
PC234	70	5.73998	1.43102	15.5336	AVPC	+	-
PC235	46	4.12115	4.0996	12.9898	AVPC	+	+
PC236	62	3.24445	7.40152	12.6428	AVPC	+	+
PC237	70	4.96663	1.63358	15.5336	AVPC	+	-
PC238	60	4.76266	2.56228	15.5336	AVPC	+	-
PC240	70	4.81489	1.25391	15.5336	AVPC	+	-
PC242	74	5.32905	17.1187	15.5336	AVPC	+	-
PC244	74	8.86811	2.56091	15.5336	AVPC	+	-
PC245	70	11.0158	8.46671	15.5336	AVPC	+	-
PC250	73	15.2248	17.1187	15.5336	AVPC	-	-
PC251	68	3.99728	5.70844	15.5336	AVPC	+	-
PC255	73	3.30916	8.54572	10.6059	AVPC	+	+
PC257	67	6.28171	5.97499	15.5336	AVPC	+	-
PC258	57	4.91325	5.34112	8.86064	AVPC	+	+
PC260	69	7.03394	6.94622	15.5336	AVPC	+	-
PC263	82	8.58253	6.29375	15.5336	AVPC	+	-
PC264	70	12.7173	12.0978	11.9838	AVPC	+	+
PC265	69	5.89214	5.06905	15.5336	AVPC	+	-
PC266	64	8.38726	7.35077	15.5336	AVPC	+	-
PC272A	NA	11.0048	1.67546	12.3184	AVPC	+	+
PC278	69	6.71815	3.74641	15.5336	AVPC	+	-
PC282A	69	6.50756	2.81791	15.5336	AVPC	+	-
PC284A	70	12.1035	7.65658	15.5336	AVPC	+	-
PC294A	51	12.2753	0.0401448	10.3087	AVPC	+	+
PC299	56	11.3298	2.60852	15.5336	AVPC	+	-
PC103	63	4.26323	5.41727	5.84705	CRPC	+	+
PC104	68	3.93135	2.82076	3.75549	CRPC	+	+
PC109	57	5.2658	12.3091	5.64157	CRPC	+	+
PC110	77	7.67467	7.63007	2.0212	CRPC	+	+
PC113	59	9.35575	17.1187	5.95889	CRPC	+	+
PC114	63	5.78534	4.61524	3.56204	CRPC	+	+
PC122	59	9.80707	17.1187	8.06764	CRPC	+	+
PC123	64	15.2248	8.21055	15.5336	CRPC	+	-
PC126	66	5.14316	4.28489	15.5336	CRPC	+	-
PC129	67	6.75829	6.63131	6.42382	CRPC	+	+
PC130	55	7.42716	2.86998	6.36169	CRPC	+	+
PC131	56	6.43681	17.1187	5.59255	CRPC	+	+
PC68	55	4.23295	17.1187	7.04035	CRPC	+	+
PC69	68	1.50877	4.26545	2.50409	CRPC	+	+
PC76	85	4.49924	-1.60697	1.06391	CRPC	+	+
PC77	60	3.2777	-1.23106	-0.673799	CRPC	+	+
PC80	77	15.2248	17.1187	-0.167251	CRPC	-	+
PC82	65	15.2248	17.1187	15.5336	CRPC	-	-
PC86	73	15.2248	17.1187	15.5336	CRPC	-	-
PC87	63	15.2248	5.92788	3.59069	CRPC	+	+
PC89	68	2.80789	6.3679	3.26015	CRPC	+	+
PC90	81	15.2248	17.1187	15.5336	CRPC	-	-
PC95	79	2.31958	4.91124	1.3184	CRPC	+	+
PC99	68	4.87483	6.47909	3.3043	CRPC	+	+
PC204	62	5.11203	17.1187	15.5336	CTRL	+	-
PC213	68	15.2248	11.0779	11.8764	CTRL	+	+
PC228	68	15.2248	15.1187	13.1891	CTRL	+	+
PC252	68	8.23981	17.1187	15.5336	CTRL	+	-
PC253	80	15.2248	17.1187	15.5336	CTRL	-	-
PC262	63	9.37198	8.44033	12.0096	CTRL	+	+
PC283 A	84	15.2248	5.39699	15.5336	CTRL	+	-
PC288 A	70	15.2248	17.1187	15.5336	CTRL	-	-
PC302	78	15.2248	11.1927	15.5336	CTRL	+	-
PC303	53	8.20239	1.85718	15.5336	CTRL	+	-
PC305	59	9.48033	3.72083	15.5336	CTRL	+	-
PC198	61	8.99721	0.410984	8.44918	NEPC	+	+
PC206	67	15.2248	17.1187	15.5336	NEPC	-	-
PC212	NA	15.2248	8.25311	15.5336	NEPC	+	-
PC216	51	6.99731	2.23456	15.5336	NEPC	+	-
PC239	70	15.2248	4.32227	15.5336	NEPC	+	-
PC248	64	15.2248	8.32129	15.5336	NEPC	+	-
PC256	67	5.45038	6.0673	15.5336	NEPC	+	-
PC259	52	3.68571	0.942169	15.5336	NEPC	+	-
PC267	65	6.39683	5.5211	15.5336	NEPC	+	-
PC269A	59	8.08379	17.1187	15.5336	NEPC	+	-
PC280	56	9.54606	7.23938	15.5336	NEPC	+	-
PC281A	65	15.2248	17.1187	15.5336	NEPC	-	-
PC286A	64	7.37821	1.60856	15.5336	NEPC	+	-
PC291A	68	11.4599	4.96323	12.7457	NEPC	+	+
PC292A	76	15.2248	2.93365	9.47552	NEPC	+	+
PC298	63	15.2248	6.00008	15.5336	NEPC	+	-
PC300A	60	15.2248	5.54504	15.5336	NEPC	+	-
PC304	81	5.02185	3.25052	15.5336	NEPC	+	-
